# Degradation modeling of water environmental DNA: Experiments on multiple DNA sources in pond and seawater

**DOI:** 10.1101/2020.04.03.023283

**Authors:** Tatsuya Saito, Hideyuki Doi

**Affiliations:** Graduate School of Simulation Studies, University of Hyogo, 7-1-28 Minatojima-minamimachi, Chuo-ku, Kobe, 650-0047, Japan

**Keywords:** eDNA, decay rate, quantitative real-time PCR

## Abstract

Environmental DNA (eDNA) methods have been developed to detect organism distribution and abundance/biomass in various environments. eDNA degradation is critical for eDNA evaluation. However, the dynamics and mechanisms of eDNA degradation are largely unknown, especially when considering different eDNA sources, e.g., cells and fragmental DNA. We experimentally evaluated the degradation rates of eDNA derived from multiple sources, including fragmental DNA, free cells, and inhabiting species. We conducted the experiment with pond and seawater to evaluate the differences between freshwater and marine habitats. We quantified the eDNA copies of free cells, fragmental DNA, and inhabiting species (*Cyprinus carpio* in the pond and *Trachurus japonicus* in the sea). Our results show that eDNA derived from both cells and fragmental DNA decreased exponentially in both the sea and pond samples. The degradation of eDNA from inhabiting species showed similar behavior to the cell-derived eDNA. We evaluated three degradation models with different assumptions and degradation steps and found that a simple exponential model is effective in most cases. Our findings on cell- and fragmental DNA-derived eDNA provide fundamental information about the eDNA degradation process and can be applied to elucidate eDNA behavior in natural environments.
