## Supplementary material for "Degradation modeling of water environmental DNA: Experiments on multiple DNA sources in pond and seawater": https://www.icloud.com/numbers/0kU0lacWX6ZBCGPhGd7x1-3nQ#Table_S1

Sample	Water	Method	Target	Time	Ct	Copy	Detection	Copy*500
s st ipc 0min	sea	sterivex	IPC	0	33.38	43.1306125716862	4	2156.530629
s st ipc 0min	sea	sterivex	IPC	0	34.09	26.322232068866	4	1316.111603
s st ipc 0min	sea	sterivex	IPC	0	34.21	24.2144974959062	4	1210.724875
s st ipc 0min	sea	sterivex	IPC	0	34.04	27.2537166125115	4	1362.685831
s st ipc 30min	sea	sterivex	IPC	0.5	34.52	19.518063402064	4	975.9031701
s st ipc 30min	sea	sterivex	IPC	0.5	34.87	15.3008504474851	4	765.0425224
s st ipc 30min	sea	sterivex	IPC	0.5	34.49	19.9295979539411	4	996.4798977
s st ipc 30min	sea	sterivex	IPC	0.5	34.78	16.2892470459014	4	814.4623523
s st ipc 1h	sea	sterivex	IPC	1	32.32	90.1508224272421	4	4507.541121
s st ipc 1h	sea	sterivex	IPC	1	32.39	85.8668363592832	4	4293.341818
s st ipc 1h	sea	sterivex	IPC	1	32.2	97.9979398511235	4	4899.896993
s st ipc 1h	sea	sterivex	IPC	1	32.3	91.4136188251061	4	4570.680941
s st ipc 3h	sea	sterivex	IPC	3	32.22	96.6441870183119	4	4832.209351
s st ipc 3h	sea	sterivex	IPC	3	32.13	102.88715933109	4	5144.357967
s st ipc 3h	sea	sterivex	IPC	3	32.14	102.174041510161	4	5108.702076
s st ipc 3h	sea	sterivex	IPC	3	32.15	101.465866356809	4	5073.293318
s st ipc 6h	sea	sterivex	IPC	6	32.09	105.789750853483	4	5289.487543
s st ipc 6h	sea	sterivex	IPC	6	32.4	85.271687541562	4	4263.584377
s st ipc 6h	sea	sterivex	IPC	6	32.39	85.8668363592832	4	4293.341818
s st ipc 6h	sea	sterivex	IPC	6	32.15	101.465866356809	4	5073.293318
s st ipc 12h	sea	sterivex	IPC	12	33.94	29.2167416150792	4	1460.837081
s st ipc 12h	sea	sterivex	IPC	12	33.84	31.3211589721465	4	1566.057949
s st ipc 12h	sea	sterivex	IPC	12	33.3	45.5984900408254	4	2279.924502
s st ipc 12h	sea	sterivex	IPC	12	33.59	37.2694457214675	4	1863.472286
s st ipc 18h	sea	sterivex	IPC	18	33.02	55.4022477253395	4	2770.112386
s st ipc 18h	sea	sterivex	IPC	18	33.07	53.5086954376609	4	2675.434772
s st ipc 18h	sea	sterivex	IPC	18	33.1	52.4037721447094	4	2620.188607
s st ipc 18h	sea	sterivex	IPC	18	33.28	46.2372153172149	4	2311.860766
s st ipc 24h	sea	sterivex	IPC	24	33.18	49.5675797958394	4	2478.37899
s st ipc 24h	sea	sterivex	IPC	24	33.14	50.965950961263	4	2548.297548
s st ipc 24h	sea	sterivex	IPC	24	34.01	27.828355900338	4	1391.417795
s st ipc 24h	sea	sterivex	IPC	24	33.46	40.7963013499655	4	2039.815067
s st ipc 2day	sea	sterivex	IPC	48	37.44	2.56106286377548	4	128.0531432
s st ipc 2day	sea	sterivex	IPC	48	35.93	7.3203442286997	4	366.0172114
s st ipc 2day	sea	sterivex	IPC	48	36	6.97247992925063	4	348.6239965
s st ipc 2day	sea	sterivex	IPC	48	37.09	3.26694176401529	4	163.3470882
s st ipc 3day	sea	sterivex	IPC	72	36.89	3.75451186340193	4	187.7255932
s st ipc 3day	sea	sterivex	IPC	72	36.28	5.73865808098565	4	286.932904
s st ipc 3day	sea	sterivex	IPC	72	36.15	6.28171468301318	4	314.0857342
s st ipc 3day	sea	sterivex	IPC	72	37.7	2.13739369673893	4	106.8696848
s st ipc 5day	sea	sterivex	IPC	120	38.59	1.15093482843905	2	57.54674142
s st ipc5day	sea	sterivex	IPC	120	0	0	2	0
s st ipc 5day	sea	sterivex	IPC	120	0	0	2	0
s st ipc 5day	sea	sterivex	IPC	120	39.88	0.469237556381207	2	23.46187782
s st ipc 7day	sea	sterivex	IPC	168	35.72	8.47157570249465	4	423.5787851
s st ipc 7day	sea	sterivex	IPC	168	36.16	6.23817569607282	4	311.9087848
s st ipc 7day	sea	sterivex	IPC	168	36.58	4.65792206131894	4	232.8961031
s st ipc 7day	sea	sterivex	IPC	168	35.49	9.94118366059976	4	497.059183
s fr ipc 0min	sea	filtrate	IPC	0	35.31	7.15867218443131	4	357.9336092
s fr ipc 0min	sea	filtrate	IPC	0	35.05	8.53138779710749	4	426.5693899
s fr ipc 0min	sea	filtrate	IPC	0	34.63	11.326385193324	4	566.3192597
s fr ipc 0min	sea	filtrate	IPC	0	34.82	9.96359485692111	4	498.1797428
s fr ipc 30min	sea	filtrate	IPC	0.5	37.05	2.21291247240413	4	110.6456236
s fr ipc 30min	sea	filtrate	IPC	0.5	35.43	6.60190314348118	4	330.0951572
s fr ipc 30min	sea	filtrate	IPC	0.5	35.63	5.76850938880114	4	288.4254694
s fr ipc 30min	sea	filtrate	IPC	0.5	36.2	3.92679113136912	4	196.3395566
s fr ipc 1h	sea	filtrate	IPC	1	35.54	6.1296559519706	4	306.4827976
s fr ipc 1h	sea	filtrate	IPC	1	35.56	6.04749536897772	4	302.3747684
s fr ipc 1h	sea	filtrate	IPC	1	36.31	3.64589999389934	4	182.2949997
s fr ipc 1h	sea	filtrate	IPC	1	34.61	11.4802641719602	4	574.0132086
s fr ipc 3h	sea	filtrate	IPC	3	36.82	2.58440524018117	3	129.220262
s fr ipc 3h	sea	filtrate	IPC	3	0	0	3	0
s fr ipc 3h	sea	filtrate	IPC	3	36.98	2.31993692422477	3	115.9968462
s fr ipc 3h	sea	filtrate	IPC	3	37.83	1.30738233408862	3	65.3691167
s fr ipc 6h	sea	filtrate	IPC	6	0	0	1	0
s fr ipc 6h	sea	filtrate	IPC	6	37.86	1.28118480899402	1	64.05924045
s fr ipc 6h	sea	filtrate	IPC	6	0	0	1	0
s fr ipc 6h	sea	filtrate	IPC	6	0	0	1	0
s fr ipc 12h	sea	filtrate	IPC	12	0	0	2	0
s fr ipc 12h	sea	filtrate	IPC	12	37.8	1.3341155432752	2	66.70577716
s fr ipc 12h	sea	filtrate	IPC	12	0	0	2	0
s fr ipc 12h	sea	filtrate	IPC	12	37.79	1.3431475407213	2	67.15737704
s fr ipc 18h	sea	filtrate	IPC	18	0	0	0	0
s fr ipc 18h	sea	filtrate	IPC	18	0	0	0	0
s fr ipc 18h	sea	filtrate	IPC	18	0	0	0	0
s fr ipc 18h	sea	filtrate	IPC	18	0	0	0	0
s fr ipc 24h	sea	filtrate	IPC	24	0	0	0	0
s fr ipc 24h	sea	filtrate	IPC	24	0	0	0	0
s fr ipc 24h	sea	filtrate	IPC	24	0	0	0	0
s fr ipc 24h	sea	filtrate	IPC	24	0	0	0	0
s fr ipc 2day	sea	filtrate	IPC	48	0	0	0	0
s fr ipc 2day	sea	filtrate	IPC	48	0	0	0	0
s fr ipc 2day	sea	filtrate	IPC	48	0	0	0	0
s fr ipc 2day	sea	filtrate	IPC	48	0	0	0	0
s fr ipc 3day	sea	filtrate	IPC	72	0	0	0	0
s fr ipc 3day	sea	filtrate	IPC	72	0	0	0	0
s fr ipc 3day	sea	filtrate	IPC	72	0	0	0	0
s fr ipc 3day	sea	filtrate	IPC	72	0	0	0	0
s fr ipc 5day	sea	filtrate	IPC	120	0	0	0	0
s fr ipc 5day	sea	filtrate	IPC	120	0	0	0	0
s fr ipc 5day	sea	filtrate	IPC	120	0	0	0	0
s fr ipc 5day	sea	filtrate	IPC	120	0	0	0	0
s fr ipc 7day	sea	filtrate	IPC	168	0	0	0	0
s fr ipc 7day	sea	filtrate	IPC	168	0	0	0	0
s fr ipc 7day	sea	filtrate	IPC	168	0	0	0	0
s fr ipc 7day	sea	filtrate	IPC	168	0	0	0	0
p st ipc 0min	pond	sterivex	IPC	0	32.98	52.0575447960424	4	2602.87724
p st ipc 0min	pond	sterivex	IPC	0	33.16	46.1595268783656	4	2307.976344
p st ipc 0min	pond	sterivex	IPC	0	33.35	40.6572289477645	4	2032.861447
p st ipc 0min	pond	sterivex	IPC	0	33.01	51.0246411885341	4	2551.232059
p st ipc 30min	pond	sterivex	IPC	0.5	33.8	30.1010706808371	4	1505.053534
p st ipc 30min	pond	sterivex	IPC	0.5	34.61	17.521910038385	4	876.0955019
p st ipc 30min	pond	sterivex	IPC	0.5	34.18	23.3525761342267	4	1167.628807
p st ipc 30min	pond	sterivex	IPC	0.5	33.73	31.5421017569915	4	1577.105088
p st ipc 1h	pond	sterivex	IPC	1	32.56	68.9184959822853	4	3445.924799
p st ipc 1h	pond	sterivex	IPC	1	32.93	53.8257246065969	4	2691.28623
p st ipc 1h	pond	sterivex	IPC	1	32.32	80.9031754831053	4	4045.158774
p st ipc 1h	pond	sterivex	IPC	1	32.3	81.991352341715	4	4099.567617
p st ipc 3h	pond	sterivex	IPC	3	35.27	11.274558894489	4	563.7279447
p st ipc 3h	pond	sterivex	IPC	3	34.61	17.521910038385	4	876.0955019
p st ipc 3h	pond	sterivex	IPC	3	35.47	9.86449246508695	4	493.2246233
p st ipc 3h	pond	sterivex	IPC	3	34.96	13.8687724146446	4	693.4386207
p st ipc 6h	pond	sterivex	IPC	6	36.05	6.69580480048193	4	334.79024
p st ipc 6h	pond	sterivex	IPC	6	37.67	2.26882913149129	4	113.4414566
p st ipc 6h	pond	sterivex	IPC	6	36.03	6.78586578745977	4	339.2932894
p st ipc 6h	pond	sterivex	IPC	6	36.19	6.09797184002084	4	304.898592
p st ipc 12h	pond	sterivex	IPC	12	38.15	1.64642607629483	2	82.32130381
p st ipc 12h	pond	sterivex	IPC	12	37.59	2.39338031912544	2	119.669016
p st ipc 12h	pond	sterivex	IPC	12	0	0	2	0
p st ipc 12h	pond	sterivex	IPC	12	0	0	2	0
p st ipc 18h	pond	sterivex	IPC	18	39.15	0.844147162851766	2	42.20735814
p st ipc 18h	pond	sterivex	IPC	18	0	0	2	0
p st ipc 18h	pond	sterivex	IPC	18	38.23	1.56074628628582	2	78.03731431
p st ipc 18h	pond	sterivex	IPC	18	0	0	2	0
p st ipc 24h	pond	sterivex	IPC	24	0	0	2	0
p st ipc 24h	pond	sterivex	IPC	24	39.09	0.878669616911121	2	43.93348085
p st ipc 24h	pond	sterivex	IPC	24	0	0	2	0
p st ipc 24h	pond	sterivex	IPC	24	37.74	2.16517550339282	2	108.2587752
p st ipc 2day	pond	sterivex	IPC	48	39.3	0.763659140864437	1	38.18295704
p st ipc 2day	pond	sterivex	IPC	48	0	0	1	0
p st ipc 2day	pond	sterivex	IPC	48	0	0	1	0
p st ipc 2day	pond	sterivex	IPC	48	0	0	1	0
p st ipc 3day	pond	sterivex	IPC	72	39.24	0.794889936592561	3	39.74449683
p st ipc 3day	pond	sterivex	IPC	72	0	0	3	0
p st ipc 3day	pond	sterivex	IPC	72	34.45	19.4985042535091	3	974.9252127
p st ipc 3day	pond	sterivex	IPC	72	39.3	0.763659140864437	3	38.18295704
p st ipc 5day	pond	sterivex	IPC	120	0	0	1	0
p st ipc 5day	pond	sterivex	IPC	120	0	0	1	0
p st ipc 5day	pond	sterivex	IPC	120	0	0	1	0
p st ipc 5day	pond	sterivex	IPC	120	38.27	1.51959322072858	1	75.97966104
p st ipc 7day	pond	sterivex	IPC	168	0	0	0	0
p st ipc 7day	pond	sterivex	IPC	168	0	0	0	0
p st ipc 7day	pond	sterivex	IPC	168	0	0	0	0
p st ipc 7day	pond	sterivex	IPC	168	0	0	0	0
p fr ipc 0min	pond	filtrate	IPC	0	36.5	3.20722541287716	4	160.3612706
p fr ipc 0min	pond	filtrate	IPC	0	36.16	4.03421379768097	4	201.7106899
p fr ipc 0min	pond	filtrate	IPC	0	35.8	5.14338330492765	4	257.1691652
p fr ipc 0min	pond	filtrate	IPC	0	36.57	3.05926813951591	4	152.963407
p fr ipc 30min	pond	filtrate	IPC	0.5	37.21	1.98645989219862	4	99.32299461
p fr ipc 30min	pond	filtrate	IPC	0.5	36.9	2.44860310051594	4	122.430155
p fr ipc 30min	pond	filtrate	IPC	0.5	36.23	3.84810549632345	4	192.4052748
p fr ipc 30min	pond	filtrate	IPC	0.5	36.63	2.93789236377907	4	146.8946182
p fr ipc 1h	pond	filtrate	IPC	1	36.09	4.22932296969219	4	211.4661485
p fr ipc 1h	pond	filtrate	IPC	1	37.12	2.11082532433856	4	105.5412662
p fr ipc 1h	pond	filtrate	IPC	1	36.52	3.16423645692657	4	158.2118228
p fr ipc 1h	pond	filtrate	IPC	1	37.11	2.12511566750612	4	106.2557834
p fr ipc 3h	pond	filtrate	IPC	3	37.79	1.3431475407213	3	67.15737704
p fr ipc 3h	pond	filtrate	IPC	3	0	0	3	0
p fr ipc 3h	pond	filtrate	IPC	3	37.65	1.47620816297411	3	73.81040815
p fr ipc 3h	pond	filtrate	IPC	3	38.15	1.05349806146236	3	52.67490307
p fr ipc 6h	pond	filtrate	IPC	6	0	0	1	0
p fr ipc 6h	pond	filtrate	IPC	6	40.53	0.211459771733425	1	10.57298859
p fr ipc 6h	pond	filtrate	IPC	6	0	0	1	0
p fr ipc 6h	pond	filtrate	IPC	6	0	0	1	0
p fr ipc 12h	pond	filtrate	IPC	12	0	0	0	0
p fr ipc 12h	pond	filtrate	IPC	12	0	0	0	0
p fr ipc 12h	pond	filtrate	IPC	12	0	0	0	0
p fr ipc 12h	pond	filtrate	IPC	12	0	0	0	0
p fr ipc 18h	pond	filtrate	IPC	18	0	0	0	0
p fr ipc 18h	pond	filtrate	IPC	18	0	0	0	0
p fr ipc 18h	pond	filtrate	IPC	18	0	0	0	0
p fr ipc 18h	pond	filtrate	IPC	18	0	0	0	0
p fr ipc 24h	pond	filtrate	IPC	24	0	0	0	0
p fr ipc 24h	pond	filtrate	IPC	24	0	0	0	0
p fr ipc 24h	pond	filtrate	IPC	24	0	0	0	0
p fr ipc 24h	pond	filtrate	IPC	24	0	0	0	0
p fr ipc 2day	pond	filtrate	IPC	48	0	0	0	0
p fr ipc 2day	pond	filtrate	IPC	48	0	0	0	0
p fr ipc 2day	pond	filtrate	IPC	48	0	0	0	0
p fr ipc 2day	pond	filtrate	IPC	48	0	0	0	0
p fr ipc 3day	pond	filtrate	IPC	72	0	0	0	0
p fr ipc 3day	pond	filtrate	IPC	72	0	0	0	0
p fr ipc 3day	pond	filtrate	IPC	72	0	0	0	0
p fr ipc 3day	pond	filtrate	IPC	72	0	0	0	0
p fr ipc 5day	pond	filtrate	IPC	120	0	0	0	0
p fr ipc 5day	pond	filtrate	IPC	120	0	0	0	0
p fr ipc 5day	pond	filtrate	IPC	120	0	0	0	0
p fr ipc 5day	pond	filtrate	IPC	120	0	0	0	0
p fr ipc 7day	pond	filtrate	IPC	168	0	0	0	0
p fr ipc 7day	pond	filtrate	IPC	168	0	0	0	0
p fr ipc 7day	pond	filtrate	IPC	168	0	0	0	0
p fr ipc 7day	pond	filtrate	IPC	168	0	0	0	0
pw st ipc 0min	purifed water	sterivex	IPC	0	29.26	571.6672247	4	28583.36124
pw st ipc 0min	purifed water	sterivex	IPC	0	29.44	507.7838636	4	25389.19318
pw st ipc 0min	purifed water	sterivex	IPC	0	29.47	497.8534214	4	24892.67107
pw st ipc 0min	purifed water	sterivex	IPC	0	29.24	579.2440215	4	28962.20108
pw st ipc 30min	purifed water	sterivex	IPC	0.5	29.3	556.8096595	4	27840.48297
pw st ipc 30min	purifed water	sterivex	IPC	0.5	29.15	614.6017026	4	30730.08513
pw st ipc 30min	purifed water	sterivex	IPC	0.5	29.28	564.1895362	4	28209.47681
pw st ipc 30min	purifed water	sterivex	IPC	0.5	29.24	579.2440215	4	28962.20108
pw st ipc 1h	purifed water	sterivex	IPC	1	28.79	778.9732689	4	38948.66345
pw st ipc 1h	purifed water	sterivex	IPC	1	28.69	831.9819167	4	41599.09584
pw st ipc 1h	purifed water	sterivex	IPC	1	28.83	758.7278435	4	37936.39217
pw st ipc 1h	purifed water	sterivex	IPC	1	28.8	773.861822	4	38693.0911
pw st ipc 3h	purifed water	sterivex	IPC	3	28.63	865.5032166	4	43275.16083
pw st ipc 3h	purifed water	sterivex	IPC	3	28.9	724.5562206	4	36227.81103
pw st ipc 3h	purifed water	sterivex	IPC	3	28.71	821.0991839	4	41054.9592
pw st ipc 3h	purifed water	sterivex	IPC	3	28.84	753.7492425	4	37687.46212
pw st ipc 6h	purifed water	sterivex	IPC	6	29.27	567.9160733	4	28395.80367
pw st ipc 6h	purifed water	sterivex	IPC	6	29.08	643.5876349	4	32179.38174
pw st ipc 6h	purifed water	sterivex	IPC	6	29.25	575.4431529	4	28772.15764
pw st ipc 6h	purifed water	sterivex	IPC	6	29.06	652.1176547	4	32605.88273
pw st ipc 12h	purifed water	sterivex	IPC	12	28.66	848.577059	4	42428.85295
pw st ipc 12h	purifed water	sterivex	IPC	12	28.91	719.8018461	4	35990.09231
pw st ipc 12h	purifed water	sterivex	IPC	12	28.91	719.8018461	4	35990.09231
pw st ipc 12h	purifed water	sterivex	IPC	12	28.8	773.861822	4	38693.0911
pw st ipc 18h	purifed water	sterivex	IPC	18	28.01	1440.125409	4	72006.27045
pw st ipc 18h	purifed water	sterivex	IPC	18	27.96	1489.040522	4	74452.02609
pw st ipc 18h	purifed water	sterivex	IPC	18	28.05	1402.152821	4	70107.64106
pw st ipc 18h	purifed water	sterivex	IPC	18	27.97	1479.126357	4	73956.31783
pw st ipc 24h	purifed water	sterivex	IPC	24	29.06	714.1180966	4	35705.90483
pw st ipc 24h	purifed water	sterivex	IPC	24	29.31	604.2811138	4	30214.05569
pw st ipc 24h	purifed water	sterivex	IPC	24	29.16	667.9710365	4	33398.55182
pw st ipc 24h	purifed water	sterivex	IPC	24	29.22	641.7268157	4	32086.34078
pw st ipc 2day	purifed water	sterivex	IPC	48	27.47	2065.700293	4	103285.0147
pw st ipc 2day	purifed water	sterivex	IPC	48	27.44	2107.516742	4	105375.8371
pw st ipc 2day	purifed water	sterivex	IPC	48	27.42	2135.863601	4	106793.1801
pw st ipc 2day	purifed water	sterivex	IPC	48	27.17	2524.088234	4	126204.4117
pw st ipc 3day	purifed water	sterivex	IPC	72	27.87	1581.312423	4	79065.62116
pw st ipc 3day	purifed water	sterivex	IPC	72	27.55	1958.20153	4	97910.07649
pw st ipc 3day	purifed water	sterivex	IPC	72	27.68	1795.317467	4	89765.87337
pw st ipc 3day	purifed water	sterivex	IPC	72	27.73	1736.34113	4	86817.05649
pw st ipc 5day	purifed water	sterivex	IPC	120	27.09	2662.652299	4	133132.615
pw st ipc 5day	purifed water	sterivex	IPC	120	26.98	2865.682726	4	143284.1363
pw st ipc 5day	purifed water	sterivex	IPC	120	27.05	2734.761271	4	136738.0635
pw st ipc 5day	purifed water	sterivex	IPC	120	27.09	2662.652299	4	133132.615
pw st ipc 7day	purifed water	sterivex	IPC	168	26.47	4028.9454	4	201447.27
pw st ipc 7day	purifed water	sterivex	IPC	168	26.79	3253.506504	4	162675.3252
pw st ipc 7day	purifed water	sterivex	IPC	168	27.01	2808.823071	4	140441.1536
pw st ipc 7day	purifed water	sterivex	IPC	168	26.89	3043.261503	4	152163.0751
pw fr ipc 0min	purifed water	filtrate	IPC	0	38.58	1.23717500227726	1	61.85875011
pw fr ipc 0min	purifed water	filtrate	IPC	0	0	0	1	0
pw fr ipc 0min	purifed water	filtrate	IPC	0	0	0	1	0
pw fr ipc 0min	purifed water	filtrate	IPC	0	0	0	1	0
pw fr ipc 30min	purifed water	filtrate	IPC	0.5	0	0	0	0
pw fr ipc 30min	purifed water	filtrate	IPC	0.5	0	0	0	0
pw fr ipc 30min	purifed water	filtrate	IPC	0.5	0	0	0	0
pw fr ipc 30min	purifed water	filtrate	IPC	0.5	0	0	0	0
pw fr ipc 1h	purifed water	filtrate	IPC	1	0	0	1	0
pw fr ipc 1h	purifed water	filtrate	IPC	1	0	0	1	0
pw fr ipc 1h	purifed water	filtrate	IPC	1	0	0	1	0
pw fr ipc 1h	purifed water	filtrate	IPC	1	37.72	2.1792978623822	1	108.9648931
pw fr ipc 3h	purifed water	filtrate	IPC	3	38.54	1.27018701639704	3	63.50935082
pw fr ipc 3h	purifed water	filtrate	IPC	3	39.99	0.488982540781887	3	24.44912704
pw fr ipc 3h	purifed water	filtrate	IPC	3	38.53	1.27857674862286	3	63.92883743
pw fr ipc 3h	purifed water	filtrate	IPC	3	0	0	3	0
pw fr ipc 6h	purifed water	filtrate	IPC	6	0	0	0	0
pw fr ipc 6h	purifed water	filtrate	IPC	6	0	0	0	0
pw fr ipc 6h	purifed water	filtrate	IPC	6	0	0	0	0
pw fr ipc 6h	purifed water	filtrate	IPC	6	0	0	0	0
pw fr ipc 12h	purifed water	filtrate	IPC	12	0	0	0	0
pw fr ipc 12h	purifed water	filtrate	IPC	12	0	0	0	0
pw fr ipc 12h	purifed water	filtrate	IPC	12	0	0	0	0
pw fr ipc 12h	purifed water	filtrate	IPC	12	0	0	0	0
pw fr ipc 18h	purifed water	filtrate	IPC	18	0	0	0	0
pw fr ipc 18h	purifed water	filtrate	IPC	18	0	0	0	0
pw fr ipc 18h	purifed water	filtrate	IPC	18	0	0	0	0
pw fr ipc 18h	purifed water	filtrate	IPC	18	0	0	0	0
pw fr ipc 24h	purifed water	filtrate	IPC	24	0	0	0	0
pw fr ipc 24h	purifed water	filtrate	IPC	24	0	0	0	0
pw fr ipc 24h	purifed water	filtrate	IPC	24	0	0	0	0
pw fr ipc 24h	purifed water	filtrate	IPC	24	0	0	0	0
pw fr ipc 2day	purifed water	filtrate	IPC	48	0	0	0	0
pw fr ipc 2day	purifed water	filtrate	IPC	48	0	0	0	0
pw fr ipc 2day	purifed water	filtrate	IPC	48	0	0	0	0
pw fr ipc 2day	purifed water	filtrate	IPC	48	0	0	0	0
pw fr ipc 3day	purifed water	filtrate	IPC	72	0	0	0	0
pw fr ipc 3day	purifed water	filtrate	IPC	72	0	0	0	0
pw fr ipc 3day	purifed water	filtrate	IPC	72	0	0	0	0
pw fr ipc 3day	purifed water	filtrate	IPC	72	0	0	0	0
pw fr ipc 5day	purifed water	filtrate	IPC	120	34.17	22.5584307167999	4	1127.921536
pw fr ipc 5day	purifed water	filtrate	IPC	120	34.86	14.3228252312968	4	716.1412616
pw fr ipc 5day	purifed water	filtrate	IPC	120	34.32	20.4372231206786	4	1021.861156
pw fr ipc 5day	purifed water	filtrate	IPC	120	34.42	19.1350919793944	4	956.754599
pw fr ipc 7day	purifed water	filtrate	IPC	168	0	0	0	0
pw fr ipc 7day	purifed water	filtrate	IPC	168	0	0	0	0
pw fr ipc 7day	purifed water	filtrate	IPC	168	0	0	0	0
pw fr ipc 7day	purifed water	filtrate	IPC	168	0	0	0	0
s st okis 0min	sea	sterivex	Okis	0	29.07	10756.7444473203	4	537837.2224
s st okis 0min	sea	sterivex	Okis	0	29.13	10346.885430265	4	517344.2715
s st okis 0min	sea	sterivex	Okis	0	28.82	12646.7100802213	4	632335.504
s st okis 0min	sea	sterivex	Okis	0	29.03	11038.9641996294	4	551948.21
s st okis 30min	sea	sterivex	Okis	0.5	32.2	1417.64020359157	4	70882.01018
s st okis 30min	sea	sterivex	Okis	0.5	32.21	1408.49124766432	4	70424.56238
s st okis 30min	sea	sterivex	Okis	0.5	31.91	1710.44930384292	4	85522.46519
s st okis 30min	sea	sterivex	Okis	0.5	32.02	1592.86750822519	4	79643.37541
s st okis 1h	sea	sterivex	Okis	1	28.71	13580.2609701796	4	679013.0485
s st okis 1h	sea	sterivex	Okis	1	28.48	15760.902794544	4	788045.1397
s st okis 1h	sea	sterivex	Okis	1	28.46	15966.319934875	4	798315.9967
s st okis 1h	sea	sterivex	Okis	1	28.44	16174.4143457971	4	808720.7173
s st okis 3h	sea	sterivex	Okis	3	29.89	6325.68609574677	4	316284.3048
s st okis 3h	sea	sterivex	Okis	3	29.76	6881.16428944974	4	344058.2145
s st okis 3h	sea	sterivex	Okis	3	29.86	6449.7553613008	4	322487.7681
s st okis 3h	sea	sterivex	Okis	3	29.57	7781.93193149057	4	389096.5966
s st okis 6h	sea	sterivex	Okis	6	31.45	2303.86037949505	4	115193.019
s st okis 6h	sea	sterivex	Okis	6	31.71	1946.91762158737	4	97345.88108
s st okis 6h	sea	sterivex	Okis	6	31.69	1972.29245293427	4	98614.62265
s st okis 6h	sea	sterivex	Okis	6	31.59	2104.21444461506	4	105210.7222
s st okis 12h	sea	sterivex	Okis	12	35.69	147.987122725564	4	7399.356136
s st okis 12h	sea	sterivex	Okis	12	35.45	172.865676292409	4	8643.283815
s st okis 12h	sea	sterivex	Okis	12	35.46	171.750061449005	4	8587.503072
s st okis 12h	sea	sterivex	Okis	12	35.41	177.40107346438	4	8870.053673
s st okis 18h	sea	sterivex	Okis	18	35.57	159.943408906157	4	7997.170445
s st okis 18h	sea	sterivex	Okis	18	35.19	204.55841488557	4	10227.92074
s st okis 18h	sea	sterivex	Okis	18	35.17	207.224493419534	4	10361.22467
s st okis 18h	sea	sterivex	Okis	18	35.27	194.232724464185	4	9711.636223
s st okis 24h	sea	sterivex	Okis	24	35.02	228.359515875826	4	11417.97579
s st okis 24h	sea	sterivex	Okis	24	35.41	177.40107346438	4	8870.053673
s st okis 24h	sea	sterivex	Okis	24	34.74	273.748299892986	4	13687.41499
s st okis 24h	sea	sterivex	Okis	24	35.02	228.359515875826	4	11417.97579
s st okis 2day	sea	sterivex	Okis	48	38.92	18.2805985645791	4	914.0299282
s st okis 2day	sea	sterivex	Okis	48	39.98	9.20306213893548	4	460.1531069
s st okis 2day	sea	sterivex	Okis	48	39.17	15.5486862477191	4	777.4343124
s st okis 2day	sea	sterivex	Okis	48	38.93	18.1626219509311	4	908.1310975
s st okis 3day	sea	sterivex	Okis	72	39.05	16.8049073234864	4	840.2453662
s st okis 3day	sea	sterivex	Okis	72	38.46	24.6227389796147	4	1231.136949
s st okis 3day	sea	sterivex	Okis	72	40.53	6.44584100308276	4	322.2920502
s st okis 3day	sea	sterivex	Okis	72	39.49	12.6390347885614	4	631.9517394
s st okis 5day	sea	sterivex	Okis	120	0	0	1	0
s st okis 5day	sea	sterivex	Okis	120	0	0	1	0
s st okis 5day	sea	sterivex	Okis	120	40.57	6.28104803714717	1	314.0524019
s st okis 5day	sea	sterivex	Okis	120	0	0	1	0
s st okis 7day	sea	sterivex	Okis	168	39.61	11.6942261339754	4	584.7113067
s st okis 7day	sea	sterivex	Okis	168	38.86	19.0047264395188	4	950.236322
s st okis 7day	sea	sterivex	Okis	168	39.33	14.0185729088716	4	700.9286454
s st okis 7day	sea	sterivex	Okis	168	39.57	12.0010421617373	4	600.0521081
s fr okis 0min	sea	filtrate	Okis	0	0	0	1	0
s fr okis 0min	sea	filtrate	Okis	0	0	0	1	0
s fr okis 0min	sea	filtrate	Okis	0	0	0	1	0
s fr okis 0min	sea	filtrate	Okis	0	40.21	1.25737531763935	1	62.86876588
s fr okis 30min	sea	filtrate	Okis	0.5	41.23	0.614767817917923	1	30.7383909
s fr okis 30min	sea	filtrate	Okis	0.5	0	0	1	0
s fr okis 30min	sea	filtrate	Okis	0.5	0	0	1	0
s fr okis 30min	sea	filtrate	Okis	0.5	0	0	1	0
s fr okis 1h	sea	filtrate	Okis	1	40.24	1.23119009537387	3	61.55950477
s fr okis 1h	sea	filtrate	Okis	1	0	0	3	0
s fr okis 1h	sea	filtrate	Okis	1	38.61	3.86297485765511	3	193.1487429
s fr okis 1h	sea	filtrate	Okis	1	40.16	1.30226077821737	3	65.11303891
s fr okis 3h	sea	filtrate	Okis	3	40.28	1.19712276407876	2	59.8561382
s fr okis 3h	sea	filtrate	Okis	3	0	0	2	0
s fr okis 3h	sea	filtrate	Okis	3	40.19	1.27514080262468	2	63.75704013
s fr okis 3h	sea	filtrate	Okis	3	0	0	2	0
s fr okis 6h	sea	filtrate	Okis	6	0	0	0	0
s fr okis 6h	sea	filtrate	Okis	6	0	0	0	0
s fr okis 6h	sea	filtrate	Okis	6	0	0	0	0
s fr okis 6h	sea	filtrate	Okis	6	0	0	0	0
s fr okis 12h	sea	filtrate	Okis	12	0	0	0	0
s fr okis 12h	sea	filtrate	Okis	12	0	0	0	0
s fr okis 12h	sea	filtrate	Okis	12	0	0	0	0
s fr okis 12h	sea	filtrate	Okis	12	0	0	0	0
s fr okis 18h	sea	filtrate	Okis	18	0	0	0	0
s fr okis 18h	sea	filtrate	Okis	18	0	0	0	0
s fr okis 18h	sea	filtrate	Okis	18	0	0	0	0
s fr okis 18h	sea	filtrate	Okis	18	0	0	0	0
s fr okis 24h	sea	filtrate	Okis	24	0	0	0	0
s fr okis 24h	sea	filtrate	Okis	24	0	0	0	0
s fr okis 24h	sea	filtrate	Okis	24	0	0	0	0
s fr okis 24h	sea	filtrate	Okis	24	0	0	0	0
s fr okis 2day	sea	filtrate	Okis	48	0	0	0	0
s fr okis 2day	sea	filtrate	Okis	48	0	0	0	0
s fr okis 2day	sea	filtrate	Okis	48	0	0	0	0
s fr okis 2day	sea	filtrate	Okis	48	0	0	0	0
s fr okis 3day	sea	filtrate	Okis	72	0	0	0	0
s fr okis 3day	sea	filtrate	Okis	72	0	0	0	0
s fr okis 3day	sea	filtrate	Okis	72	0	0	0	0
s fr okis 3day	sea	filtrate	Okis	72	0	0	0	0
s fr okis 5day	sea	filtrate	Okis	120	0	0	0	0
s fr okis 5day	sea	filtrate	Okis	120	0	0	0	0
s fr okis 5day	sea	filtrate	Okis	120	0	0	0	0
s fr okis 5day	sea	filtrate	Okis	120	0	0	0	0
s fr okis 7day	sea	filtrate	Okis	168	0	0	0	0
s fr okis 7day	sea	filtrate	Okis	168	0	0	0	0
s fr okis 7day	sea	filtrate	Okis	168	0	0	0	0
s fr okis 7day	sea	filtrate	Okis	168	0	0	0	0
p st okis 0min	pond	sterivex	Okis	0	28.95	6036.51679622888	4	301825.8398
p st okis 0min	pond	sterivex	Okis	0	28.98	5919.23509163097	4	295961.7546
p st okis 0min	pond	sterivex	Okis	0	29.33	4708.21158184594	4	235410.5791
p st okis 0min	pond	sterivex	Okis	0	29	5842.31594566801	4	292115.7973
p st okis 30min	pond	sterivex	Okis	0.5	31.88	888.353667700297	4	44417.68339
p st okis 30min	pond	sterivex	Okis	0.5	31.96	843.070127867886	4	42153.50639
p st okis 30min	pond	sterivex	Okis	0.5	32.12	759.310323888201	4	37965.51619
p st okis 30min	pond	sterivex	Okis	0.5	32.21	715.907367204806	4	35795.36836
p st okis 1h	pond	sterivex	Okis	1	29.23	5026.41935734661	4	251320.9679
p st okis 1h	pond	sterivex	Okis	1	29.4	4497.52978126315	4	224876.4891
p st okis 1h	pond	sterivex	Okis	1	28.95	6036.51679622888	4	301825.8398
p st okis 1h	pond	sterivex	Okis	1	29.11	5436.78321908162	4	271839.161
p st okis 3h	pond	sterivex	Okis	3	30.62	2025.16551423484	4	101258.2757
p st okis 3h	pond	sterivex	Okis	3	30.86	1730.98748668605	4	86549.37433
p st okis 3h	pond	sterivex	Okis	3	30.53	2147.94420756528	4	107397.2104
p st okis 3h	pond	sterivex	Okis	3	30.74	1872.30771071655	4	93615.38554
p st okis 6h	pond	sterivex	Okis	6	30.84	1753.77743512204	4	87688.87176
p st okis 6h	pond	sterivex	Okis	6	31.03	1548.8496320916	4	77442.4816
p st okis 6h	pond	sterivex	Okis	6	30.86	1730.98748668605	4	86549.37433
p st okis 6h	pond	sterivex	Okis	6	30.73	1884.59268311548	4	94229.63416
p st okis 12h	pond	sterivex	Okis	12	32.1	769.307301487066	4	38465.36507
p st okis 12h	pond	sterivex	Okis	12	31.95	848.601853872074	4	42430.09269
p st okis 12h	pond	sterivex	Okis	12	32.31	670.585384579175	4	33529.26923
p st okis 12h	pond	sterivex	Okis	12	32.24	701.998214096438	4	35099.9107
p st okis 18h	pond	sterivex	Okis	18	34.21	193.553876381956	4	9677.693819
p st okis 18h	pond	sterivex	Okis	18	33.74	263.205396086303	4	13160.2698
p st okis 18h	pond	sterivex	Okis	18	34.37	174.324118133658	4	8716.205907
p st okis 18h	pond	sterivex	Okis	18	34.27	186.105935684364	4	9305.296784
p st okis 24h	pond	sterivex	Okis	24	36.1	56.2328296826961	4	2811.641484
p st okis 24h	pond	sterivex	Okis	24	36.74	37.0009054240527	4	1850.045271
p st okis 24h	pond	sterivex	Okis	24	35.86	65.7894920195296	4	3289.474601
p st okis 24h	pond	sterivex	Okis	24	36.23	51.6495290434764	4	2582.476452
p st okis 2day	pond	sterivex	Okis	48	0	0	0	0
p st okis 2day	pond	sterivex	Okis	48	0	0	0	0
p st okis 2day	pond	sterivex	Okis	48	0	0	0	0
p st okis 2day	pond	sterivex	Okis	48	0	0	0	0
p st okis 3day	pond	sterivex	Okis	72	0	0	1	0
p st okis 3day	pond	sterivex	Okis	72	41.54	1.60280412716356	1	80.14020636
p st okis 3day	pond	sterivex	Okis	72	0	0	1	0
p st okis 3day	pond	sterivex	Okis	72	0	0	1	0
p st okis 5day	pond	sterivex	Okis	120	0	0	0	0
p st okis 5day	pond	sterivex	Okis	120	0	0	0	0
p st okis 5day	pond	sterivex	Okis	120	0	0	0	0
p st okis 5day	pond	sterivex	Okis	120	0	0	0	0
p st okis 7day	pond	sterivex	Okis	168	0	0	0	0
p st okis 7day	pond	sterivex	Okis	168	0	0	0	0
p st okis 7day	pond	sterivex	Okis	168	0	0	0	0
p st okis 7day	pond	sterivex	Okis	168	0	0	0	0
p fr okis 0min	pond	filtrate	Okis	0	38.99	2.95904013489505	3	147.9520067
p fr okis 0min	pond	filtrate	Okis	0	40.81	0.825407810988491	3	41.27039055
p fr okis 0min	pond	filtrate	Okis	0	0	0	3	0
p fr okis 0min	pond	filtrate	Okis	0	39.98	1.47753190485876	3	73.87659524
p fr okis 30min	pond	filtrate	Okis	0.5	38.68	3.67786378043831	3	183.893189
p fr okis 30min	pond	filtrate	Okis	0.5	40.24	1.23119009537387	3	61.55950477
p fr okis 30min	pond	filtrate	Okis	0.5	0	0	3	0
p fr okis 30min	pond	filtrate	Okis	0.5	41.2	0.627842835345635	3	31.39214177
p fr okis 1h	pond	filtrate	Okis	1	39.96	1.49840798736401	4	74.92039937
p fr okis 1h	pond	filtrate	Okis	1	38.94	3.06467118829682	4	153.2335594
p fr okis 1h	pond	filtrate	Okis	1	40.2	1.26622690373214	4	63.31134519
p fr okis 1h	pond	filtrate	Okis	1	38.46	4.29161713536893	4	214.5808568
p fr okis 3h	pond	filtrate	Okis	3	40.11	1.34874854841849	3	67.43742742
p fr okis 3h	pond	filtrate	Okis	3	37.65	7.57523398479968	3	378.7616992
p fr okis 3h	pond	filtrate	Okis	3	47.11	0.00993817937611501	3	0.496908969
p fr okis 3h	pond	filtrate	Okis	3	0	0	3	0
p fr okis 6h	pond	filtrate	Okis	6	0	0	3	0
p fr okis 6h	pond	filtrate	Okis	6	38.72	3.57609638940969	3	178.8048195
p fr okis 6h	pond	filtrate	Okis	6	40.65	0.923451879255066	3	46.17259396
p fr okis 6h	pond	filtrate	Okis	6	38.53	4.08596581735531	3	204.2982909
p fr okis 12h	pond	filtrate	Okis	12	0	0	1	0
p fr okis 12h	pond	filtrate	Okis	12	0	0	1	0
p fr okis 12h	pond	filtrate	Okis	12	0	0	1	0
p fr okis 12h	pond	filtrate	Okis	12	40.38	1.11602167616924	1	55.80108381
p fr okis 18h	pond	filtrate	Okis	18	0	0	0	0
p fr okis 18h	pond	filtrate	Okis	18	0	0	0	0
p fr okis 18h	pond	filtrate	Okis	18	0	0	0	0
p fr okis 18h	pond	filtrate	Okis	18	0	0	0	0
p fr okis 24h	pond	filtrate	Okis	24	0	0	0	0
p fr okis 24h	pond	filtrate	Okis	24	0	0	0	0
p fr okis 24h	pond	filtrate	Okis	24	0	0	0	0
p fr okis 24h	pond	filtrate	Okis	24	0	0	0	0
p fr okis 2day	pond	filtrate	Okis	48	0	0	0	0
p fr okis 2day	pond	filtrate	Okis	48	0	0	0	0
p fr okis 2day	pond	filtrate	Okis	48	0	0	0	0
p fr okis 2day	pond	filtrate	Okis	48	0	0	0	0
p fr okis 3day	pond	filtrate	Okis	72	0	0	0	0
p fr okis 3day	pond	filtrate	Okis	72	0	0	0	0
p fr okis 3day	pond	filtrate	Okis	72	0	0	0	0
p fr okis 3day	pond	filtrate	Okis	72	0	0	0	0
p fr okis 5day	pond	filtrate	Okis	120	0	0	0	0
p fr okis 5day	pond	filtrate	Okis	120	0	0	0	0
p fr okis 5day	pond	filtrate	Okis	120	0	0	0	0
p fr okis 5day	pond	filtrate	Okis	120	0	0	0	0
p fr okis 7day	pond	filtrate	Okis	168	0	0	0	0
p fr okis 7day	pond	filtrate	Okis	168	0	0	0	0
p fr okis 7day	pond	filtrate	Okis	168	0	0	0	0
p fr okis 7day	pond	filtrate	Okis	168	0	0	0	0
pw st okis 0min	purifed water	sterivex	Okis	0	32.29	668.849787834604	4	33442.48939
pw st okis 0min	purifed water	sterivex	Okis	0	32.72	503.194705963481	4	25159.7353
pw st okis 0min	purifed water	sterivex	Okis	0	32.44	605.640515269383	4	30282.02576
pw st okis 0min	purifed water	sterivex	Okis	0	32.51	578.222791508312	4	28911.13958
pw st okis 30min	purifed water	sterivex	Okis	0.5	32.59	548.404799414341	4	27420.23997
pw st okis 30min	purifed water	sterivex	Okis	0.5	32.59	548.404799414341	4	27420.23997
pw st okis 30min	purifed water	sterivex	Okis	0.5	32.77	486.815994697281	4	24340.79973
pw st okis 30min	purifed water	sterivex	Okis	0.5	32.9	446.683237585852	4	22334.16188
pw st okis 1h	purifed water	sterivex	Okis	1	32.6	544.787334114561	4	27239.36671
pw st okis 1h	purifed water	sterivex	Okis	1	32.82	470.970401485707	4	23548.52007
pw st okis 1h	purifed water	sterivex	Okis	1	32.43	609.662054337814	4	30483.10272
pw st okis 1h	purifed water	sterivex	Okis	1	32.61	541.193730851016	4	27059.68654
pw st okis 3h	purifed water	sterivex	Okis	3	32.38	630.17386756237	4	31508.69338
pw st okis 3h	purifed water	sterivex	Okis	3	32.34	647.079094650485	4	32353.95473
pw st okis 3h	purifed water	sterivex	Okis	3	32.5	582.062272995569	4	29103.11365
pw st okis 3h	purifed water	sterivex	Okis	3	32.15	733.783635545922	4	36689.18178
pw st okis 6h	purifed water	sterivex	Okis	6	32.53	570.619641063788	4	28530.98205
pw st okis 6h	purifed water	sterivex	Okis	6	32.73	499.875461876266	4	24993.77309
pw st okis 6h	purifed water	sterivex	Okis	6	32.97	426.461608900092	4	21323.08045
pw st okis 6h	purifed water	sterivex	Okis	6	32.83	467.863719913229	4	23393.186
pw st okis 12h	purifed water	sterivex	Okis	12	33.21	363.829629050032	4	18191.48145
pw st okis 12h	purifed water	sterivex	Okis	12	33.49	302.286816345506	4	15114.34082
pw st okis 12h	purifed water	sterivex	Okis	12	33.29	345.067537410118	4	17253.37687
pw st okis 12h	purifed water	sterivex	Okis	12	33.65	271.913824559108	4	13595.69123
pw st okis 18h	purifed water	sterivex	Okis	18	31.16	1422.60943488157	4	71130.47174
pw st okis 18h	purifed water	sterivex	Okis	18	31.19	1394.96997571462	4	69748.49879
pw st okis 18h	purifed water	sterivex	Okis	18	31.49	1146.45395422669	4	57322.69771
pw st okis 18h	purifed water	sterivex	Okis	18	31.25	1341.29162089036	4	67064.58104
pw st okis 24h	purifed water	sterivex	Okis	24	33.73	264.932393741476	4	13246.61969
pw st okis 24h	purifed water	sterivex	Okis	24	34.04	216.314954708871	4	10815.74774
pw st okis 24h	purifed water	sterivex	Okis	24	33.97	226.447989144999	4	11322.39946
pw st okis 24h	purifed water	sterivex	Okis	24	34.08	210.729552942302	4	10536.47765
pw st okis 2day	purifed water	sterivex	Okis	48	30.45	2263.31600626376	4	113165.8003
pw st okis 2day	purifed water	sterivex	Okis	48	30.55	2120.03214942526	4	106001.6075
pw st okis 2day	purifed water	sterivex	Okis	48	30.39	2353.89368360959	4	117694.6842
pw st okis 2day	purifed water	sterivex	Okis	48	30.62	2025.16551423484	4	101258.2757
pw st okis 3day	purifed water	sterivex	Okis	72	30.41	2323.30535774856	4	116165.2679
pw st okis 3day	purifed water	sterivex	Okis	72	30.28	2529.47194103549	4	126473.5971
pw st okis 3day	purifed water	sterivex	Okis	72	29.99	3057.72085366763	4	152886.0427
pw st okis 3day	purifed water	sterivex	Okis	72	30.18	2700.42807279725	4	135021.4036
pw st okis 5day	purifed water	sterivex	Okis	120	29.86	3329.05835088613	4	166452.9175
pw st okis 5day	purifed water	sterivex	Okis	120	29.89	3264.37905796313	4	163218.9529
pw st okis 5day	purifed water	sterivex	Okis	120	30.15	2753.93343330734	4	137696.6717
pw st okis 5day	purifed water	sterivex	Okis	120	29.91	3221.95917678746	4	161097.9588
pw st okis 7day	purifed water	sterivex	Okis	168	30.22	2630.70115193505	4	131535.0576
pw st okis 7day	purifed water	sterivex	Okis	168	30.4	2338.54950914037	4	116927.4755
pw st okis 7day	purifed water	sterivex	Okis	168	30.14	2772.00311064884	4	138600.1555
pw st okis 7day	purifed water	sterivex	Okis	168	30.05	2940.05995214703	4	147002.9976
pw fr okis 0min	purifed water	filtrate	Okis	0	0	0	0	0
pw fr okis 0min	purifed water	filtrate	Okis	0	0	0	0	0
pw fr okis 0min	purifed water	filtrate	Okis	0	0	0	0	0
pw fr okis 0min	purifed water	filtrate	Okis	0	0	0	0	0
pw fr okis 30min	purifed water	filtrate	Okis	0.5	0	0	0	0
pw fr okis 30min	purifed water	filtrate	Okis	0.5	0	0	0	0
pw fr okis 30min	purifed water	filtrate	Okis	0.5	0	0	0	0
pw fr okis 30min	purifed water	filtrate	Okis	0.5	0	0	0	0
pw fr okis 1h	purifed water	filtrate	Okis	1	0	0	0	0
pw fr okis 1h	purifed water	filtrate	Okis	1	0	0	0	0
pw fr okis 1h	purifed water	filtrate	Okis	1	0	0	0	0
pw fr okis 1h	purifed water	filtrate	Okis	1	0	0	0	0
pw fr okis 3h	purifed water	filtrate	Okis	3	0	0	0	0
pw fr okis 3h	purifed water	filtrate	Okis	3	0	0	0	0
pw fr okis 3h	purifed water	filtrate	Okis	3	0	0	0	0
pw fr okis 3h	purifed water	filtrate	Okis	3	0	0	0	0
pw fr okis 6h	purifed water	filtrate	Okis	6	0	0	0	0
pw fr okis 6h	purifed water	filtrate	Okis	6	0	0	0	0
pw fr okis 6h	purifed water	filtrate	Okis	6	0	0	0	0
pw fr okis 6h	purifed water	filtrate	Okis	6	0	0	0	0
pw fr okis 12h	purifed water	filtrate	Okis	12	0	0	0	0
pw fr okis 12h	purifed water	filtrate	Okis	12	0	0	0	0
pw fr okis 12h	purifed water	filtrate	Okis	12	0	0	0	0
pw fr okis 12h	purifed water	filtrate	Okis	12	0	0	0	0
pw fr okis 18h	purifed water	filtrate	Okis	18	41.39	1.62093553235975	1	81.04677662
pw fr okis 18h	purifed water	filtrate	Okis	18	0	0	1	0
pw fr okis 18h	purifed water	filtrate	Okis	18	0	0	1	0
pw fr okis 18h	purifed water	filtrate	Okis	18	0	0	1	0
pw fr okis 24h	purifed water	filtrate	Okis	24	0	0	0	0
pw fr okis 24h	purifed water	filtrate	Okis	24	0	0	0	0
pw fr okis 24h	purifed water	filtrate	Okis	24	0	0	0	0
pw fr okis 24h	purifed water	filtrate	Okis	24	0	0	0	0
pw fr okis 2day	purifed water	filtrate	Okis	48	0	0	0	0
pw fr okis 2day	purifed water	filtrate	Okis	48	0	0	0	0
pw fr okis 2day	purifed water	filtrate	Okis	48	0	0	0	0
pw fr okis 2day	purifed water	filtrate	Okis	48	0	0	0	0
pw fr okis 3day	purifed water	filtrate	Okis	72	0	0	0	0
pw fr okis 3day	purifed water	filtrate	Okis	72	0	0	0	0
pw fr okis 3day	purifed water	filtrate	Okis	72	0	0	0	0
pw fr okis 3day	purifed water	filtrate	Okis	72	0	0	0	0
pw fr okis 5day	purifed water	filtrate	Okis	120	0	0	3	0
pw fr okis 5day	purifed water	filtrate	Okis	120	40.79	2.41112894108499	3	120.5564471
pw fr okis 5day	purifed water	filtrate	Okis	120	41.23	1.80199532838326	3	90.09976642
pw fr okis 5day	purifed water	filtrate	Okis	120	41.98	1.09694611382001	3	54.84730569
pw fr okis 7day	purifed water	filtrate	Okis	168	0	0	1	0
pw fr okis 7day	purifed water	filtrate	Okis	168	0	0	1	0
pw fr okis 7day	purifed water	filtrate	Okis	168	0	0	1	0
pw fr okis 7day	purifed water	filtrate	Okis	168	42.06	1.04037841875549	1	52.01892094
s st tja 0min	sea	sterivex	Tja	0	37.21	1.78725764231007	4	89.36288212
s st tja 0min	sea	sterivex	Tja	0	37.91	1.11051815795534	4	55.5259079
s st tja 0min	sea	sterivex	Tja	0	37.96	1.0734062716073	4	53.67031358
s st tja 0min	sea	sterivex	Tja	0	38.21	0.90564178139327	4	45.28208907
s st tja 30min	sea	sterivex	Tja	0.5	36.61	2.68735840140142	3	134.3679201
s st tja 30min	sea	sterivex	Tja	0.5	38.76	0.623131288423237	3	31.15656442
s st tja 30min	sea	sterivex	Tja	0.5	37.91	1.11051815795534	3	55.5259079
s st tja 30min	sea	sterivex	Tja	0.5	0	0	3	0
s st tja 1h	sea	sterivex	Tja	1	35.99	4.0960819035029	3	204.8040952
s st tja 1h	sea	sterivex	Tja	1	0	0	3	0
s st tja 1h	sea	sterivex	Tja	1	37.82	1.18058273612816	3	59.02913681
s st tja 1h	sea	sterivex	Tja	1	37.14	1.87436131670166	3	93.71806584
s st tja 3h	sea	sterivex	Tja	3	36.27	3.38613315801155	3	169.3066579
s st tja 3h	sea	sterivex	Tja	3	0	0	3	0
s st tja 3h	sea	sterivex	Tja	3	37.48	1.48756129680912	3	74.37806484
s st tja 3h	sea	sterivex	Tja	3	37.74	1.24656487425661	3	62.32824371
s st tja 6h	sea	sterivex	Tja	6	0	0	2	0
s st tja 6h	sea	sterivex	Tja	6	38.09	0.982616688478868	2	49.13083442
s st tja 6h	sea	sterivex	Tja	6	0	0	2	0
s st tja 6h	sea	sterivex	Tja	6	38	1.04461173402644	2	52.2305867
s st tja 12h	sea	sterivex	Tja	12	0	0	1	0
s st tja 12h	sea	sterivex	Tja	12	0	0	1	0
s st tja 12h	sea	sterivex	Tja	12	38.2	0.911819251655336	1	45.59096258
s st tja 12h	sea	sterivex	Tja	12	0	0	1	0
s st tja 18h	sea	sterivex	Tja	18	0	0	1	0
s st tja 18h	sea	sterivex	Tja	18	37.91	1.11051815795534	1	55.5259079
s st tja 18h	sea	sterivex	Tja	18	0	0	1	0
s st tja 18h	sea	sterivex	Tja	18	0	0	1	0
s st tja 24h	sea	sterivex	Tja	24	0	0	0	0
s st tja 24h	sea	sterivex	Tja	24	0	0	0	0
s st tja 24h	sea	sterivex	Tja	24	0	0	0	0
s st tja 24h	sea	sterivex	Tja	24	0	0	0	0
s st tja 2day	sea	sterivex	Tja	48	0	0	0	0
s st tja 2day	sea	sterivex	Tja	48	0	0	0	0
s st tja 2day	sea	sterivex	Tja	48	0	0	0	0
s st tja 2day	sea	sterivex	Tja	48	0	0	0	0
s st tja 3day	sea	sterivex	Tja	72	0	0	0	0
s st tja 3day	sea	sterivex	Tja	72	0	0	0	0
s st tja 3day	sea	sterivex	Tja	72	0	0	0	0
s st tja 3day	sea	sterivex	Tja	72	0	0	0	0
s st tja 5day	sea	sterivex	Tja	120	0	0	0	0
s st tja 5day	sea	sterivex	Tja	120	0	0	0	0
s st tja 5day	sea	sterivex	Tja	120	0	0	0	0
s st tja 5day	sea	sterivex	Tja	120	0	0	0	0
s st tja 7day	sea	sterivex	Tja	168	0	0	0	0
s st tja 7day	sea	sterivex	Tja	168	0	0	0	0
s st tja 7day	sea	sterivex	Tja	168	0	0	0	0
s st tja 7day	sea	sterivex	Tja	168	0	0	0	0
s fr tja 0min	sea	filtrate	Tja	0	0	0	0	0
s fr tja 0min	sea	filtrate	Tja	0	0	0	0	0
s fr tja 0min	sea	filtrate	Tja	0	0	0	0	0
s fr tja 0min	sea	filtrate	Tja	0	0	0	0	0
s fr tja 30min	sea	filtrate	Tja	0.5	0	0	0	0
s fr tja 30min	sea	filtrate	Tja	0.5	0	0	0	0
s fr tja 30min	sea	filtrate	Tja	0.5	0	0	0	0
s fr tja 30min	sea	filtrate	Tja	0.5	0	0	0	0
s fr tja 1h	sea	filtrate	Tja	1	0	0	0	0
s fr tja 1h	sea	filtrate	Tja	1	0	0	0	0
s fr tja 1h	sea	filtrate	Tja	1	0	0	0	0
s fr tja 1h	sea	filtrate	Tja	1	0	0	0	0
s fr tja 3h	sea	filtrate	Tja	3	0	0	0	0
s fr tja 3h	sea	filtrate	Tja	3	0	0	0	0
s fr tja 3h	sea	filtrate	Tja	3	0	0	0	0
s fr tja 3h	sea	filtrate	Tja	3	0	0	0	0
s fr tja 6h	sea	filtrate	Tja	6	0	0	0	0
s fr tja 6h	sea	filtrate	Tja	6	0	0	0	0
s fr tja 6h	sea	filtrate	Tja	6	0	0	0	0
s fr tja 6h	sea	filtrate	Tja	6	0	0	0	0
s fr tja 12h	sea	filtrate	Tja	12	0	0	0	0
s fr tja 12h	sea	filtrate	Tja	12	0	0	0	0
s fr tja 12h	sea	filtrate	Tja	12	0	0	0	0
s fr tja 12h	sea	filtrate	Tja	12	0	0	0	0
s fr tja 18h	sea	filtrate	Tja	18	0	0	0	0
s fr tja 18h	sea	filtrate	Tja	18	0	0	0	0
s fr tja 18h	sea	filtrate	Tja	18	0	0	0	0
s fr tja 18h	sea	filtrate	Tja	18	0	0	0	0
s fr tja 24h	sea	filtrate	Tja	24	0	0	0	0
s fr tja 24h	sea	filtrate	Tja	24	0	0	0	0
s fr tja 24h	sea	filtrate	Tja	24	0	0	0	0
s fr tja 24h	sea	filtrate	Tja	24	0	0	0	0
s fr tja 2day	sea	filtrate	Tja	48	0	0	0	0
s fr tja 2day	sea	filtrate	Tja	48	0	0	0	0
s fr tja 2day	sea	filtrate	Tja	48	0	0	0	0
s fr tja 2day	sea	filtrate	Tja	48	0	0	0	0
s fr tja 3day	sea	filtrate	Tja	72	0	0	0	0
s fr tja 3day	sea	filtrate	Tja	72	0	0	0	0
s fr tja 3day	sea	filtrate	Tja	72	0	0	0	0
s fr tja 3day	sea	filtrate	Tja	72	0	0	0	0
s fr tja 5day	sea	filtrate	Tja	120	0	0	0	0
s fr tja 5day	sea	filtrate	Tja	120	0	0	0	0
s fr tja 5day	sea	filtrate	Tja	120	0	0	0	0
s fr tja 5day	sea	filtrate	Tja	120	0	0	0	0
s fr tja 7day	sea	filtrate	Tja	168	0	0	0	0
s fr tja 7day	sea	filtrate	Tja	168	0	0	0	0
s fr tja 7day	sea	filtrate	Tja	168	0	0	0	0
s fr tja 7day	sea	filtrate	Tja	168	0	0	0	0
p st cyca 0min	pond	sterivex	Cyca	0	33.1	150.583154668718	4	7529.157733
p st cyca 0min	pond	sterivex	Cyca	0	33.35	127.289494380276	4	6364.474719
p st cyca 0min	pond	sterivex	Cyca	0	33.24	137.058333378077	4	6852.916669
p st cyca 0min	pond	sterivex	Cyca	0	33.03	157.83810697674	4	7891.905349
p st cyca 30min	pond	sterivex	Cyca	0.5	34.64	53.4805665544409	4	2674.028328
p st cyca 30min	pond	sterivex	Cyca	0.5	35.37	32.7403423439666	4	1637.017117
p st cyca 30min	pond	sterivex	Cyca	0.5	34.63	53.8412770864536	4	2692.063854
p st cyca 30min	pond	sterivex	Cyca	0.5	35.01	41.7042131120639	4	2085.210656
p st cyca 1h	pond	sterivex	Cyca	1	34.07	78.4511169825728	4	3922.555849
p st cyca 1h	pond	sterivex	Cyca	1	34.13	75.3499575990209	4	3767.49788
p st cyca 1h	pond	sterivex	Cyca	1	33.89	88.5416251255076	4	4427.081256
p st cyca 1h	pond	sterivex	Cyca	1	34.15	74.3437229803723	4	3717.186149
p st cyca 3h	pond	sterivex	Cyca	3	33.85	90.9546488877128	4	4547.732444
p st cyca 3h	pond	sterivex	Cyca	3	33.49	115.856823392231	4	5792.84117
p st cyca 3h	pond	sterivex	Cyca	3	33.55	111.277022761845	4	5563.851138
p st cyca 3h	pond	sterivex	Cyca	3	33.31	130.758513321178	4	6537.925666
p st cyca 6h	pond	sterivex	Cyca	6	34.1	76.8849031880295	4	3844.245159
p st cyca 6h	pond	sterivex	Cyca	6	34.52	57.973328752259	4	2898.666438
p st cyca 6h	pond	sterivex	Cyca	6	34.58	55.6816528734346	4	2784.082644
p st cyca 6h	pond	sterivex	Cyca	6	34.17	73.3509257695203	4	3667.546288
p st cyca 12h	pond	sterivex	Cyca	12	36.22	18.4900546487657	4	924.5027324
p st cyca 12h	pond	sterivex	Cyca	12	36.64	13.94200905968	4	697.100453
p st cyca 12h	pond	sterivex	Cyca	12	36.4	16.3828644234653	4	819.1432212
p st cyca 12h	pond	sterivex	Cyca	12	36.61	14.2260201724926	4	711.3010086
p st cyca 18h	pond	sterivex	Cyca	18	38.43	4.18563292833968	4	209.2816464
p st cyca 18h	pond	sterivex	Cyca	18	37.45	8.08830932651535	4	404.4154663
p st cyca 18h	pond	sterivex	Cyca	18	37.89	6.01736300135181	4	300.8681501
p st cyca 18h	pond	sterivex	Cyca	18	37.99	5.62616778214213	4	281.3083891
p st cyca 24h	pond	sterivex	Cyca	24	0	0	1	0
p st cyca 24h	pond	sterivex	Cyca	24	38.82	3.22037439068273	1	161.0187195
p st cyca 24h	pond	sterivex	Cyca	24	0	0	1	0
p st cyca 24h	pond	sterivex	Cyca	24	0	0	1	0
p st cyca 2day	pond	sterivex	Cyca	48	0	0	0	0
p st cyca 2day	pond	sterivex	Cyca	48	0	0	0	0
p st cyca 2day	pond	sterivex	Cyca	48	0	0	0	0
p st cyca 2day	pond	sterivex	Cyca	48	0	0	0	0
p st cyca 3day	pond	sterivex	Cyca	72	0	0	0	0
p st cyca 3day	pond	sterivex	Cyca	72	0	0	0	0
p st cyca 3day	pond	sterivex	Cyca	72	0	0	0	0
p st cyca 3day	pond	sterivex	Cyca	72	0	0	0	0
p st cyca 5day	pond	sterivex	Cyca	120	0	0	0	0
p st cyca 5day	pond	sterivex	Cyca	120	0	0	0	0
p st cyca 5day	pond	sterivex	Cyca	120	0	0	0	0
p st cyca 5day	pond	sterivex	Cyca	120	0	0	0	0
p st cyca 7day	pond	sterivex	Cyca	168	0	0	0	0
p st cyca 7day	pond	sterivex	Cyca	168	0	0	0	0
p st cyca 7day	pond	sterivex	Cyca	168	0	0	0	0
p st cyca 7day	pond	sterivex	Cyca	168	0	0	0	0
p fr cyca 0min	pond	filtrate	Cyca	0	0	0	2	0
p fr cyca 0min	pond	filtrate	Cyca	0	0	0	2	0
p fr cyca 0min	pond	filtrate	Cyca	0	40.34	1.15921683296101	2	57.96084165
p fr cyca 0min	pond	filtrate	Cyca	0	39.97	1.48655419584613	2	74.32770979
p fr cyca 30min	pond	filtrate	Cyca	0.5	0	0	1	0
p fr cyca 30min	pond	filtrate	Cyca	0.5	0	0	1	0
p fr cyca 30min	pond	filtrate	Cyca	0.5	40.05	1.40872402563554	1	70.43620128
p fr cyca 30min	pond	filtrate	Cyca	0.5	0	0	1	0
p fr cyca 1h	pond	filtrate	Cyca	1			1	0
p fr cyca 1h	pond	filtrate	Cyca	1	0	0	1	0
p fr cyca 1h	pond	filtrate	Cyca	1	39.93	1.52706723808246	1	76.3533619
p fr cyca 1h	pond	filtrate	Cyca	1	0	0	1	0
p fr cyca 3h	pond	filtrate	Cyca	3	0	0	2	0
p fr cyca 3h	pond	filtrate	Cyca	3	40.3	1.19080895428834	2	59.54044771
p fr cyca 3h	pond	filtrate	Cyca	3	0	0	2	0
p fr cyca 3h	pond	filtrate	Cyca	3	40.56	0.999859341803001	2	49.99296709
p fr cyca 6h	pond	filtrate	Cyca	6	41.24	0.633027958243429	1	31.65139791
p fr cyca 6h	pond	filtrate	Cyca	6	0	0	1	0
p fr cyca 6h	pond	filtrate	Cyca	6	0	0	1	0
p fr cyca 6h	pond	filtrate	Cyca	6	0	0	1	0
p fr cyca 12h	pond	filtrate	Cyca	12	0	0	0	0
p fr cyca 12h	pond	filtrate	Cyca	12	0	0	0	0
p fr cyca 12h	pond	filtrate	Cyca	12	0	0	0	0
p fr cyca 12h	pond	filtrate	Cyca	12	0	0	0	0
p fr cyca 18h	pond	filtrate	Cyca	18	38.26	4.69234724216259	2	234.6173621
p fr cyca 18h	pond	filtrate	Cyca	18	0	0	2	0
p fr cyca 18h	pond	filtrate	Cyca	18	40.32	1.17490671316992	2	58.74533566
p fr cyca 18h	pond	filtrate	Cyca	18	0	0	2	0
p fr cyca 24h	pond	filtrate	Cyca	24	0	0	0	0
p fr cyca 24h	pond	filtrate	Cyca	24	0	0	0	0
p fr cyca 24h	pond	filtrate	Cyca	24	0	0	0	0
p fr cyca 24h	pond	filtrate	Cyca	24	0	0	0	0
p fr cyca 2day	pond	filtrate	Cyca	48	0	0	0	0
p fr cyca 2day	pond	filtrate	Cyca	48	0	0	0	0
p fr cyca 2day	pond	filtrate	Cyca	48	0	0	0	0
p fr cyca 2day	pond	filtrate	Cyca	48	0	0	0	0
p fr cyca 3day	pond	filtrate	Cyca	72	0	0	0	0
p fr cyca 3day	pond	filtrate	Cyca	72	0	0	0	0
p fr cyca 3day	pond	filtrate	Cyca	72	0	0	0	0
p fr cyca 3day	pond	filtrate	Cyca	72	0	0	0	0
p fr cyca 5day	pond	filtrate	Cyca	120	0	0	0	0
p fr cyca 5day	pond	filtrate	Cyca	120	0	0	0	0
p fr cyca 5day	pond	filtrate	Cyca	120	0	0	0	0
p fr cyca 5day	pond	filtrate	Cyca	120	0	0	0	0
p fr cyca 7day	pond	filtrate	Cyca	168	0	0	0	0
p fr cyca 7day	pond	filtrate	Cyca	168	0	0	0	0
p fr cyca 7day	pond	filtrate	Cyca	168	0	0	0	0
p fr cyca 7day	pond	filtrate	Cyca	168	0	0	0	0
